# Titrating gene expression with series of systematically compromised CRISPR guide RNAs

**DOI:** 10.1101/717389

**Authors:** Marco Jost, Daniel A. Santos, Reuben A. Saunders, Max A. Horlbeck, John S. Hawkins, Sonia M. Scaria, Thomas M. Norman, Jeffrey A. Hussmann, Christina R. Liem, Carol A. Gross, Jonathan S. Weissman

**Affiliations:** Department of Cellular and Molecular Pharmacology, University of California, San Francisco, San Francisco, CA, USA; Howard Hughes Medical Institute, University of California, San Francisco, San Francisco, CA, USA; California Institute for Quantitative Biosciences, University of California, San Francisco, San Francisco, CA 94158, USA; Department of Microbiology and Immunology, University of California, San Francisco, San Francisco, CA, USA; Department of Cell and Tissue Biology, University of California, San Francisco, San Francisco, CA, USA

## Abstract

Biological phenotypes arise from the degrees to which genes are expressed, but the lack of tools to precisely control gene expression limits our ability to evaluate the underlying expression-phenotype relationships. Here, we describe a readily implementable approach to titrate expression of human genes using series of systematically compromised sgRNAs and CRISPR interference. We empirically characterize the activities of compromised sgRNAs using large-scale measurements across multiple cell models and derive the rules governing sgRNA activity using deep learning, enabling construction of a compact sgRNA library to titrate expression of ∼2,400 genes involved in central cell biology and a genome-wide *in silico* library. Staging cells along a continuum of gene expression levels combined with rich single-cell RNA-seq readout reveals gene-specific expression-phenotype relationships with expression level-specific responses. Our work provides a general tool to control gene expression, with applications ranging from tuning biochemical pathways to identifying suppressors for diseases of dysregulated gene expression.

---

The complexity of biological processes arises not only from the set of expressed genes but also from quantitative differences in their expression levels. As a classic example, some genes are haploinsufficient and thus are sensitive to a 50% decrease in expression, whereas other genes are permissive to far stronger depletion^1^. Enabled by tools to titrate gene expression levels such as series of promoters or hypomorphic mutants, the underlying expression-phenotype relationships have been explored systematically in yeast^2–4^ and bacteria^5–8^. These efforts have revealed gene- and environment-specific effects of changes in expression levels^4^ and yielded insight into the opposing evolutionary forces that determine gene expression levels including the cost of protein synthesis and the need for robustness against random fluctuations^3, 6, 8^. The availability of equivalent tools in mammalian systems would enable similar efforts to understand these forces in more complex models as well as additional applications. For example, such tools could be used to identify the functionally sufficient levels of gene products, which can serve as targets for rescue by gene therapy or chemical treatment when genes are affected by disease-causing loss-of-function mutations or as targets of inhibition for anti-cancer drugs such that proliferating cancer cells experience toxicity while healthy cells are spared. It is possible to titrate the expression of individual genes in mammalian systems, for example by incorporating microRNA binding sites of varied strength into the 3 -UTR of the endogenous locus^9^. By contrast, functional genomics tools that allow systematic targeting of genes have been primarily optimized for complete knockout or knockdown or strong overexpression and do not afford the required nuanced control over gene expression levels.

The discovery and development of artificial transcription factors, such as TALEs^10^ or the CRISPR-based effectors underlying CRISPR interference (CRISPRi) and activation (CRISPRa)^11^, has brought tools to systematically control gene expression within reach. CRISPR/Cas9 based systems in particular have attracted considerable attention as the targeting to a locus of interest through sequence complementarity to an associated single guide RNA (sgRNA) affords uniquely high programmability^12^. Studies of the targeting mechanisms have established that both activity and binding of Cas9 or its nuclease-dead variants (dCas9) can be modulated by introducing mismatches into the sgRNA targeting region, modifying the sgRNA constant region, and other approaches^12–17^. Here, we report a systematic approach to control dCas9 effector binding through modified sgRNAs as a general method to titrate gene expression in mammalian cells. We describe both an empirically validated compact sgRNA library to titrate the expression of essential genes and a genome-wide *in silico* library derived from deep learning analysis of the empirical data. Rich single-cell RNA-seq phenotypes recorded at different expression levels of essential genes reveal gene-specific expression-phenotype relationships and expression level-dependent cell responses and highlight the utility of such modified sgRNAs in staging cells along a continuum of expression levels.
