## Supplemental Tables for "Titrating gene expression with series of systematically compromised CRISPR guide RNAs": Table_S1_sgRNA_sequences.xlsx

### Sheet: Sheet1
experiment	name	sequence	target_gene
GFP single mismatches	EGFP-NT2	GACCAGGATGGGCACCACCC	EGFP
constant region RT-qPCR	DPH2_+_44435896.24-all	GAGTAAGCAGTCCTGGCACCC	DPH2
constant region RT-qPCR	DPH2_-_44435877.23-all	GATGTTTAGCAGCCCTGCCG	DPH2
constant region RT-qPCR	non-targeting_00564	GCCGATGGTCTTGTACTACA	neg_ctrl
constant region screen	RPL9_+_39460483.23-P1P2	GGATGTTTCTGTGCTCGTGG	RPL9
constant region screen	RPL9_+_39460504.23-P1P2	GCTGCGTCTACTGCGAGGTA	RPL9
constant region screen	RPL9_+_39460476.23-P1P2	GCTGTGCTCGTGGGGGTACT	RPL9
constant region screen	HSPE1_-_198365117.23-P1P2	GCGGACTGCGAGTCTCTTTG	HSPE1
constant region screen	HSPE1_+_198365089.23-P1P2	GGAGACTCGCAGTCCGGCCC	HSPE1
constant region screen	HSPE1_-_198365304.23-P1P2	GGCCCGATGGCACCTTGGAG	HSPE1
constant region screen	POLR1D_+_28196016.23-P1	GGGAAGCAAGGACCGACCGA	POLR1D
constant region screen	POLR1D_+_28196036.23-P1	GCGAGGCGCGGAGGCGAAGC	POLR1D
constant region screen	POLR1D_+_28196012.23-P1	GGCAAGGACCGACCGACGGA	POLR1D
constant region screen	SNRPD2_+_46195119.23-P1P2	GAGGCCGGGCTAGGCTTAGG	SNRPD2
constant region screen	SNRPD2_+_46195138.23-P1P2	GGCGTAGTGACCATCATGTG	SNRPD2
constant region screen	SNRPD2_-_46195150.23-P1P2	GCTAGCCCGGCCTCACATGA	SNRPD2
constant region screen	CDC23_+_137548970.23-P1P2	GAGTACCTCCATGGTCCCGG	CDC23
constant region screen	CDC23_-_137548987.23-P1P2	GACAGCCACCGGGACCATGG	CDC23
constant region screen	CDC23_-_137548622.23-P1P2	GCCAGTGACAGGGCACTCAG	CDC23
constant region screen	CAD_+_27440280.23-P1P2	GGCTGGAGAGAAGCCGGGCG	CAD
constant region screen	CAD_+_27440373.23-P1P2	GCGAGTACGGAGAAGCGGGA	CAD
constant region screen	CAD_+_27440253.23-P1P2	GTAGGAGCCTCGGGCGCGCT	CAD
constant region screen	TUBB_+_30688126.23-P1	GCGGCAGGAAGGTTCTGAGA	TUBB
constant region screen	TUBB_+_30688173.23-P1	GAGGTTGGAATGCGCCCCAG	TUBB
constant region screen	TUBB_+_30688145.23-P1	GCAGCGAGGTGCAAACGCGA	TUBB
constant region screen	POLR2H_-_184081237.23-P1P2	GGTGCACGTACTCCCAACTG	POLR2H
constant region screen	POLR2H_+_184081227.23-P1P2	GTGAGAGCGCGACCACAGTT	POLR2H
constant region screen	POLR2H_+_184081251.23-P1P2	GGGGCCACGAGAGCAGCAGA	POLR2H
constant region screen	DUT_+_48624414.23-P1P2	GAGGCGAGCGAGGAGACCAC	DUT
constant region screen	DUT_-_48624041.23-P1P2	GCGTCTGGAAGGAATCCACG	DUT
constant region screen	DUT_-_48623651.23-P1P2	GCAGGACGGGCGCGTCTTCA	DUT
constant region screen	DNAJC19_+_180707414.23-P1P2	GGGATGAGCCGTGCTCCCGG	DNAJC19
constant region screen	DNAJC19_+_180707118.23-P1P2	GCTTGCCTGGAACTCCTGTA	DNAJC19
constant region screen	DNAJC19_+_180707491.23-P1P2	GGGCGCCTGTGCTTGAGGTT	DNAJC19
constant region screen	non-targeting_03786	GTGGCCGTTCATGGGACCGG	neg_ctrl
constant region screen	non-targeting_03636	GACAATATCTGGATCGCCAA	neg_ctrl
constant region screen	non-targeting_03478	GGATGGGCTCGCCTGGCCAG	neg_ctrl
constant region screen	non-targeting_03229	GGTCCCACGGCGAAGCGACT	neg_ctrl
constant region screen	non-targeting_00564	GCCGATGGTCTTGTACTACA	neg_ctrl
constant region screen	non-targeting_00763	GGCGCGGGCCCCATAAAAAC	neg_ctrl
perturb-seq	RPS18_+_33239917.23-P1P2_00	GCTGCGATGCCGCTGGATCA	RPS18
perturb-seq	RPS18_+_33239917.23-P1P2_01	GCTGCAATGCCGCTGGATCA	RPS18
perturb-seq	RPS18_+_33239917.23-P1P2_02	GCTGGGATGCCGCTGGATCA	RPS18
perturb-seq	RPS18_+_33239917.23-P1P2_08	GCTGCGATTCCGCTGGATCA	RPS18
perturb-seq	RPS18_+_33239917.23-P1P2_04	GCTGCGATCCCGCTGGATCA	RPS18
perturb-seq	RPS14_+_149829238.23-P1P2_00	GAGGCCCGGGCGCGACAATC	RPS14
perturb-seq	RPS14_+_149829238.23-P1P2_01	GAGACCCGGGCGCGACAATC	RPS14
perturb-seq	RPS14_+_149829238.23-P1P2_02	GAGGCCCTGGCGCGACAATC	RPS14
perturb-seq	RPS14_+_149829238.23-P1P2_04	GAGGCCCGCGCGCGACAATC	RPS14
perturb-seq	RPS14_+_149829238.23-P1P2_13	GAGGCCCGGGCGCGACAGTC	RPS14
perturb-seq	RPS14_+_149829238.23-P1P2_08	GAGGCCCGGGCTCGACAATC	RPS14
perturb-seq	RPL9_+_39460483.23-P1P2_00	GGATGTTTCTGTGCTCGTGG	RPL9
perturb-seq	RPL9_+_39460483.23-P1P2_01	GGATGATTCTGTGCTCGTGG	RPL9
perturb-seq	RPL9_+_39460483.23-P1P2_05	GGATGTTTCGGTGCTCGTGG	RPL9
perturb-seq	RPL9_+_39460483.23-P1P2_04	GGATGTTTCAGTGCTCGTGG	RPL9
perturb-seq	RPL9_+_39460483.23-P1P2_07	GGATGTTTCTGCGCTCGTGG	RPL9
perturb-seq	GNB2L1_+_180670873.23-P1P2_00	GTGCAAGGCGGCGGCAGGAG	GNB2L1
perturb-seq	GNB2L1_+_180670873.23-P1P2_08	GTGCAAGGTGGCGGCAGGAG	GNB2L1
perturb-seq	GNB2L1_+_180670873.23-P1P2_13	GTGCAAGGCGGCGGCGGGAG	GNB2L1
perturb-seq	GNB2L1_+_180670873.23-P1P2_07	GTGCAAGGCGGGGGCAGGAG	GNB2L1
perturb-seq	GNB2L1_+_180670873.23-P1P2_02	GTGCAAGACGGCGGCAGGAG	GNB2L1
perturb-seq	RPS15_-_1438413.23-P1P2_00	GACCAAAGCGATCTCTTCTG	RPS15
perturb-seq	RPS15_-_1438413.23-P1P2_07	GACCAAAGCGGTCTCTTCTG	RPS15
perturb-seq	RPS15_-_1438413.23-P1P2_02	GACCAAGGCGATCTCTTCTG	RPS15
perturb-seq	RPS15_-_1438413.23-P1P2_12	GACCAAAGCGATCTCTTGTG	RPS15
perturb-seq	RPS15_-_1438413.23-P1P2_01	GACCAAACCGATCTCTTCTG	RPS15
perturb-seq	HSPE1_+_198365089.23-P1P2_00	GGAGACTCGCAGTCCGGCCC	HSPE1
perturb-seq	HSPE1_+_198365089.23-P1P2_01	GGAGACACGCAGTCCGGCCC	HSPE1
perturb-seq	HSPE1_+_198365089.23-P1P2_03	GGTGACTCGCAGTCCGGCCC	HSPE1
perturb-seq	HSPE1_+_198365089.23-P1P2_02	GGAGACTGGCAGTCCGGCCC	HSPE1
perturb-seq	HSPE1_+_198365089.23-P1P2_14	GGAGACTCGCAGTCCTGCCC	HSPE1
perturb-seq	RAN_+_131356438.23-P1P2_00	GGCGGTCGCTGCGCTTAGGG	RAN
perturb-seq	RAN_+_131356438.23-P1P2_02	GGCGGCCGCTGCGCTTAGGG	RAN
perturb-seq	RAN_+_131356438.23-P1P2_03	GGGGGTCGCTGCGCTTAGGG	RAN
perturb-seq	RAN_+_131356438.23-P1P2_04	GGCGGTCGCGGCGCTTAGGG	RAN
perturb-seq	RAN_+_131356438.23-P1P2_12	GGCGGTCGCTGCGCTTAGGT	RAN
perturb-seq	POLR1D_+_28196016.23-P1_00	GGGAAGCAAGGACCGACCGA	POLR1D
perturb-seq	POLR1D_+_28196016.23-P1_08	GGGAAGCAGGGACCGACCGA	POLR1D
perturb-seq	POLR1D_+_28196016.23-P1_03	GGTAAGCAAGGACCGACCGA	POLR1D
perturb-seq	POLR1D_+_28196016.23-P1_01	GGGAAGCCAGGACCGACCGA	POLR1D
perturb-seq	POLR1D_+_28196016.23-P1_07	GGGAAGCAAGGAGCGACCGA	POLR1D
perturb-seq	DBR1_+_137893744.23-P1P2_00	GTTTGCAGGAGTCTACACCC	DBR1
perturb-seq	DBR1_+_137893744.23-P1P2_01	GATTGCAGGAGTCTACACCC	DBR1
perturb-seq	DBR1_+_137893744.23-P1P2_07	GTTTGCAGGGGTCTACACCC	DBR1
perturb-seq	DBR1_+_137893744.23-P1P2_05	GTTTGCAGGAGTGTACACCC	DBR1
perturb-seq	DBR1_+_137893744.23-P1P2_08	GTTTGCAGTAGTCTACACCC	DBR1
perturb-seq	SEC61A1_-_127771295.23-P1_00	GGCACTGACGTGTCTCTCGG	SEC61A1
perturb-seq	SEC61A1_-_127771295.23-P1_02	GGCGCTGACGTGTCTCTCGG	SEC61A1
perturb-seq	SEC61A1_-_127771295.23-P1_01	GGCACTGTCGTGTCTCTCGG	SEC61A1
perturb-seq	SEC61A1_-_127771295.23-P1_03	GGTACTGACGTGTCTCTCGG	SEC61A1
perturb-seq	SEC61A1_-_127771295.23-P1_04	GGCACTGAAGTGTCTCTCGG	SEC61A1
perturb-seq	HSPA5_+_128003624.23-P1P2_00	GAGCCGAGTAGGCGACGGTG	HSPA5
perturb-seq	HSPA5_+_128003624.23-P1P2_04	GAGCCGAGAAGGCGACGGTG	HSPA5
perturb-seq	HSPA5_+_128003624.23-P1P2_08	GAGCCGAGTGGGCGACGGTG	HSPA5
perturb-seq	HSPA5_+_128003624.23-P1P2_01	GAACCGAGTAGGCGACGGTG	HSPA5
perturb-seq	HSPA5_+_128003624.23-P1P2_06	GAGCCGAGTAGACGACGGTG	HSPA5
perturb-seq	GINS1_-_25388381.23-P1P2_00	GGACTAGAACGAAAGGAGTG	GINS1
perturb-seq	GINS1_-_25388381.23-P1P2_08	GGACTAGAGCGAAAGGAGTG	GINS1
perturb-seq	GINS1_-_25388381.23-P1P2_06	GGACTAGAACGGAAGGAGTG	GINS1
perturb-seq	GINS1_-_25388381.23-P1P2_03	GGACTATAACGAAAGGAGTG	GINS1
perturb-seq	GINS1_-_25388381.23-P1P2_14	GGACTAGAACGAAAGGAGCG	GINS1
perturb-seq	CDC23_-_137548987.23-P1P2_00	GACAGCCACCGGGACCATGG	CDC23
perturb-seq	CDC23_-_137548987.23-P1P2_02	GACAGCTACCGGGACCATGG	CDC23
perturb-seq	CDC23_-_137548987.23-P1P2_08	GACAGCCATCGGGACCATGG	CDC23
perturb-seq	CDC23_-_137548987.23-P1P2_04	GACAGCCAACGGGACCATGG	CDC23
perturb-seq	CDC23_-_137548987.23-P1P2_11	GACAGCCACCGGGACCACGG	CDC23
perturb-seq	CAD_+_27440280.23-P1P2_00	GGCTGGAGAGAAGCCGGGCG	CAD
perturb-seq	CAD_+_27440280.23-P1P2_03	GGCTGGTGAGAAGCCGGGCG	CAD
perturb-seq	CAD_+_27440280.23-P1P2_07	GGCTGGAGCGAAGCCGGGCG	CAD
perturb-seq	CAD_+_27440280.23-P1P2_06	GGCTGGAGAGTAGCCGGGCG	CAD
perturb-seq	CAD_+_27440280.23-P1P2_13	GGCTGGAGAGAAGCCTGGCG	CAD
perturb-seq	TUBB_+_30688126.23-P1_00	GCGGCAGGAAGGTTCTGAGA	TUBB
perturb-seq	TUBB_+_30688126.23-P1_01	GCAGCAGGAAGGTTCTGAGA	TUBB
perturb-seq	TUBB_+_30688126.23-P1_06	GCGGCAGGACGGTTCTGAGA	TUBB
perturb-seq	TUBB_+_30688126.23-P1_03	GCGGCAGCAAGGTTCTGAGA	TUBB
perturb-seq	TUBB_+_30688126.23-P1_10	GCGGCAGGAAGGTTCAGAGA	TUBB
perturb-seq	DUT_+_48624411.23-P1P2_00	GCGAGCGAGGAGACCACCGG	DUT
perturb-seq	DUT_+_48624411.23-P1P2_01	GCCAGCGAGGAGACCACCGG	DUT
perturb-seq	DUT_+_48624411.23-P1P2_08	GCGAGCGAGGAGGCCACCGG	DUT
perturb-seq	DUT_+_48624411.23-P1P2_07	GCGAGCGAGGAGCCCACCGG	DUT
perturb-seq	DUT_+_48624411.23-P1P2_10	GCGAGCGAGGAGACCAACGG	DUT
perturb-seq	POLR2H_+_184081251.23-P1P2_00	GGGGCCACGAGAGCAGCAGA	POLR2H
perturb-seq	POLR2H_+_184081251.23-P1P2_11	GGGGCCACGAGAGCAGCGGA	POLR2H
perturb-seq	POLR2H_+_184081251.23-P1P2_08	GGGGCCACGCGAGCAGCAGA	POLR2H
perturb-seq	POLR2H_+_184081251.23-P1P2_12	GGGGCCACGAGAGCAGGAGA	POLR2H
perturb-seq	POLR2H_+_184081251.23-P1P2_07	GGGGCCACGAGTGCAGCAGA	POLR2H
perturb-seq	GATA1_-_48645022.23-P1P2_00	GTGAGCTTGCCACATCCCCA	GATA1
perturb-seq	GATA1_-_48645022.23-P1P2_03	GTGCGCTTGCCACATCCCCA	GATA1
perturb-seq	GATA1_-_48645022.23-P1P2_04	GTGAGCTTACCACATCCCCA	GATA1
perturb-seq	GATA1_-_48645022.23-P1P2_08	GTGAGCTTTCCACATCCCCA	GATA1
perturb-seq	GATA1_-_48645022.23-P1P2_06	GTGAGCTTGCGACATCCCCA	GATA1
perturb-seq	GATA1_-_48645022.23-P1P2_12	GTGAGCTTGCCACATCCGCA	GATA1
perturb-seq	BCR_+_23523092.23-P1P2_00	GCGCGCGGGGCCCGTCTCAG	BCR
perturb-seq	BCR_+_23523092.23-P1P2_07	GCGCGCGGGGCTCGTCTCAG	BCR
perturb-seq	BCR_+_23523092.23-P1P2_04	GCGCGCGGAGCCCGTCTCAG	BCR
perturb-seq	BCR_+_23523092.23-P1P2_05	GCGCGCGGCGCCCGTCTCAG	BCR
perturb-seq	BCR_+_23523092.23-P1P2_15	GCGCGCGGGGCCCGTCGCAG	BCR
perturb-seq	BCR_+_23523092.23-P1P2_13	GCGCGCGGGGCCCATCTCAG	BCR
perturb-seq	HSPA9_-_137911079.23-P1P2_00	GGAGCTGCGCGATGCGGTGG	HSPA9
perturb-seq	HSPA9_-_137911079.23-P1P2_07	GGAGCTGCGGGATGCGGTGG	HSPA9
perturb-seq	HSPA9_-_137911079.23-P1P2_02	GGAGTTGCGCGATGCGGTGG	HSPA9
perturb-seq	HSPA9_-_137911079.23-P1P2_08	GGAGCTGCTCGATGCGGTGG	HSPA9
perturb-seq	HSPA9_-_137911079.23-P1P2_04	GGAGCTGCGCAATGCGGTGG	HSPA9
perturb-seq	EIF2S1_-_67827080.23-P1P2_00	GAGCGAAGCGCACGCTGAGG	EIF2S1
perturb-seq	EIF2S1_-_67827080.23-P1P2_06	GAGCGAAGCGCGCGCTGAGG	EIF2S1
perturb-seq	EIF2S1_-_67827080.23-P1P2_02	GAGCGCAGCGCACGCTGAGG	EIF2S1
perturb-seq	EIF2S1_-_67827080.23-P1P2_01	GAGCGAAACGCACGCTGAGG	EIF2S1
perturb-seq	EIF2S1_-_67827080.23-P1P2_07	GAGCGAAGCGCTCGCTGAGG	EIF2S1
perturb-seq	COX11_+_53045977.23-P1P2_00	GGCTCTGGCGTCCTGGATGG	COX11
perturb-seq	COX11_+_53045977.23-P1P2_03	GGCTCTGTCGTCCTGGATGG	COX11
perturb-seq	COX11_+_53045977.23-P1P2_04	GGCTCTGGCGCCCTGGATGG	COX11
perturb-seq	COX11_+_53045977.23-P1P2_05	GGCTCTGGCGTCTTGGATGG	COX11
perturb-seq	COX11_+_53045977.23-P1P2_10	GGCTCTGGCGTCCCGGATGG	COX11
perturb-seq	MTOR_+_11322547.23-P1P2_00	GGGCAGGGGGCCTGAAGCGG	MTOR
perturb-seq	MTOR_+_11322547.23-P1P2_07	GGGCAGGGGGTCTGAAGCGG	MTOR
perturb-seq	MTOR_+_11322547.23-P1P2_05	GGGCAGGGGGCTTGAAGCGG	MTOR
perturb-seq	MTOR_+_11322547.23-P1P2_06	GGGCAGGGGGGCTGAAGCGG	MTOR
perturb-seq	MTOR_+_11322547.23-P1P2_10	GGGCAGGGGGCCTGAAGCAG	MTOR
perturb-seq	ATP5E_-_57607036.23-P1P2_00	GGTGTCCAGGGGCACTCTGT	ATP5E
perturb-seq	ATP5E_-_57607036.23-P1P2_01	GGTGTCCTGGGGCACTCTGT	ATP5E
perturb-seq	ATP5E_-_57607036.23-P1P2_16	GGTGTCCAGGGGCGCTCTGT	ATP5E
perturb-seq	ATP5E_-_57607036.23-P1P2_04	GGTGTCCAGGAGCACTCTGT	ATP5E
perturb-seq	ATP5E_-_57607036.23-P1P2_14	GGTGTCCAGGGGCACTGTGT	ATP5E
perturb-seq	ALDOA_+_30077139.23-P1P2_00	GGTCACCAGGACCCCTTCTG	ALDOA
perturb-seq	ALDOA_+_30077139.23-P1P2_06	GGTCACCAGGATCCCTTCTG	ALDOA
perturb-seq	ALDOA_+_30077139.23-P1P2_07	GGTCACCAGGCCCCCTTCTG	ALDOA
perturb-seq	ALDOA_+_30077139.23-P1P2_14	GGTCACCAGGACCGCTTCTG	ALDOA
perturb-seq	ALDOA_+_30077139.23-P1P2_13	GGTCACCAGGACCCCTTTTG	ALDOA
perturb-seq	non-targeting_00001	GTGCACCCGGCTAGGACCGG	neg_ctrl
perturb-seq	non-targeting_00028	GGTGGCCTTTGCAATTGGCG	neg_ctrl
perturb-seq	non-targeting_00054	GGGCCTGGACGAGCCTAAAA	neg_ctrl
perturb-seq	non-targeting_00089	GGGGTGAGGGTCCAATTCGG	neg_ctrl
perturb-seq	non-targeting_00217	GTGAACTCAAAAATCCCGAC	neg_ctrl
perturb-seq	non-targeting_00283	GGGCCGACGGATAGGAGGGA	neg_ctrl
perturb-seq	non-targeting_00406	GGCGCCGGACTGGACCTCGA	neg_ctrl
perturb-seq	non-targeting_00527	GTGGGAGCAGATCAAGACTC	neg_ctrl
perturb-seq	non-targeting_00802	GCACGACGCTCCGGCACGCG	neg_ctrl
perturb-seq	non-targeting_01040	GTACGGCATGGCGCACTGCG	neg_ctrl
