## Supplemental Tables for "Titrating gene expression with series of systematically compromised CRISPR guide RNAs": Table_S12_PS_gene_descriptions.xlsx

### Sheet: Sheet1
ALDOA	Aldolase A; glycolytic enzyme
ATP5E	ATP synthase subunit
BCR-ABL	Fusion gene; drives CML-derived K562 cells
CAD	Pyrimidine nucleotide biosynthesis enzyme; catalyzes multiple pathway steps
CDC23	Anaphase promoting complex/cyclosome component
COX11	Mitochondrial respiratory chain; cytochrome c oxidase assembly factor
DBR1	Lariat debranching enzyme; required for lariat intron degradation after splicing
DUT	dUTP pyrophosphatase; involved in thymidine biosynthesis
EIF2S1	eIF2α; Translation initiation factor; translational control factor
GATA1	Erythroid-lineage transcription factor
GINS1	DNA replication initiation factor
GNB2L1	RACK1; 40s ribosomal protein; associated with numerous signalling processes
HSPA5	BiP; ER chaperone involved in protein import and folding
HSPA9	Mortalin; Mitochondrial chaperone and import factor
HSPE1	Mitochondrial chaperone
MTOR	Kinase; regulates growth, metabolism, and autophagy
POLR1D	RNA polymerase I and III subunit
POLR2H	RNA polymerase I, II, and III subunit
RAN	G-protein that controls protein and RNA transport through the nuclear pore
RPL9	Ribosomal protein L9
RPS14	Ribosomal protein S14
RPS15	Ribosomal protein S15
RPS18	Ribosomal protein S18
SEC61A1	ER translocon component
TUBB	beta-tubulin; structural component of microtubules
