## Supplemental Tables for "Titrating gene expression with series of systematically compromised CRISPR guide RNAs": Table_S13_perturb-seq_screen_sgRNA_counts.txt

	T0	d10	d5
ALDOA_+_30077139.23-P1P2_00	5280	2781	4056
ALDOA_+_30077139.23-P1P2_06	6015	3500	4831
ALDOA_+_30077139.23-P1P2_07	4830	3028	4284
ALDOA_+_30077139.23-P1P2_13	6699	26890	16944
ALDOA_+_30077139.23-P1P2_14	3603	6076	5347
ATP5E_-_57607036.23-P1P2_00	8197	9475	12109
ATP5E_-_57607036.23-P1P2_01	7774	8806	10487
ATP5E_-_57607036.23-P1P2_04	7209	14860	13256
ATP5E_-_57607036.23-P1P2_14	4611	15257	10750
ATP5E_-_57607036.23-P1P2_16	6210	9964	9571
BCR_+_23523092.23-P1P2_00	9644	2333	2250
BCR_+_23523092.23-P1P2_04	5355	2119	1660
BCR_+_23523092.23-P1P2_05	13439	15537	12165
BCR_+_23523092.23-P1P2_07	8081	2183	1744
BCR_+_23523092.23-P1P2_13	4304	7063	5668
BCR_+_23523092.23-P1P2_15	5377	8085	6829
CAD_+_27440280.23-P1P2_00	8671	785	2464
CAD_+_27440280.23-P1P2_03	7290	907	2087
CAD_+_27440280.23-P1P2_06	6199	4365	4967
CAD_+_27440280.23-P1P2_07	13241	4019	6008
CAD_+_27440280.23-P1P2_13	11874	19130	17097
CDC23_-_137548987.23-P1P2_00	8182	854	757
CDC23_-_137548987.23-P1P2_02	7014	1192	832
CDC23_-_137548987.23-P1P2_04	8019	1646	1646
CDC23_-_137548987.23-P1P2_08	8986	1710	1531
CDC23_-_137548987.23-P1P2_11	12707	16682	14320
COX11_+_53045977.23-P1P2_00	8084	6198	11785
COX11_+_53045977.23-P1P2_03	11251	9184	16852
COX11_+_53045977.23-P1P2_04	5234	5047	8343
COX11_+_53045977.23-P1P2_05	5205	11496	10766
COX11_+_53045977.23-P1P2_10	5206	11271	8887
DBR1_+_137893744.23-P1P2_00	13446	3583	9171
DBR1_+_137893744.23-P1P2_01	9446	1824	5512
DBR1_+_137893744.23-P1P2_05	6569	4748	6705
DBR1_+_137893744.23-P1P2_07	8500	2550	4894
DBR1_+_137893744.23-P1P2_08	5326	15989	11651
DUT_+_48624411.23-P1P2_00	14025	1570	3755
DUT_+_48624411.23-P1P2_01	25227	3576	6764
DUT_+_48624411.23-P1P2_07	4601	1157	1509
DUT_+_48624411.23-P1P2_08	15356	2392	4351
DUT_+_48624411.23-P1P2_10	6538	4466	5403
EIF2S1_-_67827080.23-P1P2_00	5718	1318	1123
EIF2S1_-_67827080.23-P1P2_01	5433	4065	3799
EIF2S1_-_67827080.23-P1P2_02	8035	2582	2570
EIF2S1_-_67827080.23-P1P2_06	4549	2436	1718
EIF2S1_-_67827080.23-P1P2_07	6931	22309	13281
GATA1_-_48645022.23-P1P2_00	5712	757	955
GATA1_-_48645022.23-P1P2_03	12276	1534	1927
GATA1_-_48645022.23-P1P2_04	4714	668	860
GATA1_-_48645022.23-P1P2_06	9440	5489	5580
GATA1_-_48645022.23-P1P2_08	7028	1873	2043
GATA1_-_48645022.23-P1P2_12	4081	11548	7289
GINS1_-_25388381.23-P1P2_00	3621	280	547
GINS1_-_25388381.23-P1P2_03	9799	2755	2982
GINS1_-_25388381.23-P1P2_06	11452	1219	1828
GINS1_-_25388381.23-P1P2_08	18173	1756	2461
GINS1_-_25388381.23-P1P2_14	6443	6093	5833
GNB2L1_+_180670873.23-P1P2_00	2280	1685	2456
GNB2L1_+_180670873.23-P1P2_02	3839	7618	6216
GNB2L1_+_180670873.23-P1P2_07	9894	8738	8322
GNB2L1_+_180670873.23-P1P2_08	24451	17083	25247
GNB2L1_+_180670873.23-P1P2_13	4708	5991	6350
HSPA5_+_128003624.23-P1P2_00	5785	2176	1756
HSPA5_+_128003624.23-P1P2_01	7580	3812	3124
HSPA5_+_128003624.23-P1P2_04	11091	4282	3304
HSPA5_+_128003624.23-P1P2_06	10180	23714	17649
HSPA5_+_128003624.23-P1P2_08	10148	3487	3005
HSPA9_-_137911079.23-P1P2_00	5450	835	944
HSPA9_-_137911079.23-P1P2_02	4345	1872	1727
HSPA9_-_137911079.23-P1P2_04	6754	10829	9346
HSPA9_-_137911079.23-P1P2_07	5941	1463	1513
HSPA9_-_137911079.23-P1P2_08	3137	2726	2803
HSPE1_+_198365089.23-P1P2_00	6813	1179	2348
HSPE1_+_198365089.23-P1P2_01	9669	2663	4228
HSPE1_+_198365089.23-P1P2_02	7969	4437	5731
HSPE1_+_198365089.23-P1P2_03	7473	2279	3034
HSPE1_+_198365089.23-P1P2_14	4808	6498	6501
MTOR_+_11322547.23-P1P2_00	17632	3144	6328
MTOR_+_11322547.23-P1P2_05	5595	3324	4083
MTOR_+_11322547.23-P1P2_06	4142	3174	3358
MTOR_+_11322547.23-P1P2_07	6761	1899	3183
MTOR_+_11322547.23-P1P2_10	7076	7827	7332
POLR1D_+_28196016.23-P1_00	11671	1496	3429
POLR1D_+_28196016.23-P1_01	12679	2528	4460
POLR1D_+_28196016.23-P1_03	10266	933	2365
POLR1D_+_28196016.23-P1_07	15589	16285	16283
POLR1D_+_28196016.23-P1_08	16414	1986	4205
POLR2H_+_184081251.23-P1P2_00	9498	1103	947
POLR2H_+_184081251.23-P1P2_07	4472	8153	6381
POLR2H_+_184081251.23-P1P2_08	6134	3869	3492
POLR2H_+_184081251.23-P1P2_11	5900	1144	898
POLR2H_+_184081251.23-P1P2_12	5334	5996	4854
RAN_+_131356438.23-P1P2_00	5444	8936	7598
RAN_+_131356438.23-P1P2_02	11853	15358	15046
RAN_+_131356438.23-P1P2_03	5056	6816	6698
RAN_+_131356438.23-P1P2_04	6001	14870	11409
RAN_+_131356438.23-P1P2_12	7627	25349	16172
RPL9_+_39460483.23-P1P2_00	10355	1014	1141
RPL9_+_39460483.23-P1P2_01	4886	1238	1108
RPL9_+_39460483.23-P1P2_04	5237	4118	3975
RPL9_+_39460483.23-P1P2_05	4950	2355	2217
RPL9_+_39460483.23-P1P2_07	7336	9339	7867
RPS14_+_149829238.23-P1P2_00	11846	2984	3190
RPS14_+_149829238.23-P1P2_01	4954	1385	1474
RPS14_+_149829238.23-P1P2_02	11519	5538	5497
RPS14_+_149829238.23-P1P2_04	9244	12547	9641
RPS14_+_149829238.23-P1P2_08	4488	17976	11681
RPS14_+_149829238.23-P1P2_13	7137	12082	9567
RPS15_-_1438413.23-P1P2_00	6757	3376	2912
RPS15_-_1438413.23-P1P2_01	9713	39345	23866
RPS15_-_1438413.23-P1P2_02	5051	3548	3113
RPS15_-_1438413.23-P1P2_07	6337	4631	3595
RPS15_-_1438413.23-P1P2_12	4661	19991	12257
RPS18_+_33239917.23-P1P2_00	6212	1535	1556
RPS18_+_33239917.23-P1P2_01	5202	2571	2658
RPS18_+_33239917.23-P1P2_02	5486	3757	3404
RPS18_+_33239917.23-P1P2_04	5132	13186	9728
RPS18_+_33239917.23-P1P2_08	8535	13839	11101
SEC61A1_-_127771295.23-P1_00	11429	2025	2151
SEC61A1_-_127771295.23-P1_01	5308	4229	4006
SEC61A1_-_127771295.23-P1_02	9991	4238	4030
SEC61A1_-_127771295.23-P1_03	5904	3563	3530
SEC61A1_-_127771295.23-P1_04	5081	10772	7999
TUBB_+_30688126.23-P1_00	13570	1125	2722
TUBB_+_30688126.23-P1_01	7125	962	1319
TUBB_+_30688126.23-P1_03	4751	1221	1680
TUBB_+_30688126.23-P1_06	6235	1158	1983
TUBB_+_30688126.23-P1_10	7085	12737	9877
non-targeting_00001	10415	31944	18946
non-targeting_00028	8871	35652	20289
non-targeting_00054	12360	49855	29818
non-targeting_00089	10841	44919	27748
non-targeting_00217	10286	42962	25185
non-targeting_00283	8188	27936	18547
non-targeting_00406	9974	39839	24099
non-targeting_00527	6840	27634	16865
non-targeting_00802	7096	27842	16759
non-targeting_01040	0	0	0
