## Supplemental Tables for "Titrating gene expression with series of systematically compromised CRISPR guide RNAs": Table_S14_perturb-seq_screen_phenotypes.txt

	sequence	gene	gamma_day5	gamma_day10	relative_activity_day5	relative_activity_day10
ALDOA_+_30077139.23-P1P2_00	GGTCACCAGGACCCCTTCTG	ALDOA	-0.4127462570364528	-0.36646856832677743	1.0	1.0
ALDOA_+_30077139.23-P1P2_06	GGTCACCAGGATCCCTTCTG	ALDOA	-0.3966869088836744	-0.34850302213235473	0.9610914747765719	0.9509765700331414
ALDOA_+_30077139.23-P1P2_07	GGTCACCAGGCCCCCTTCTG	ALDOA	-0.36089236496905386	-0.33505904318156177	0.8743685952727627	0.9142913530384739
ALDOA_+_30077139.23-P1P2_13	GGTCACCAGGACCCCTTTTG	ALDOA	0.017063021636342712	-0.00022028293731060636	-0.04134022137197902	0.0006010964004808773
ALDOA_+_30077139.23-P1P2_14	GGTCACCAGGACCGCTTCTG	ALDOA	-0.17524343148287694	-0.15661139295497467	0.424579093075579	0.42735286594981703
ATP5E_-_57607036.23-P1P2_00	GGTGTCCAGGGGCACTCTGT	ATP5E	-0.1768982315844933	-0.22472305204101164	1.0	1.0
ATP5E_-_57607036.23-P1P2_01	GGTGTCCTGGGGCACTCTGT	ATP5E	-0.20965793407860292	-0.2283730781396743	1.1851895420359946	1.0162423305731738
ATP5E_-_57607036.23-P1P2_04	GGTGTCCAGGAGCACTCTGT	ATP5E	-0.09793257438322656	-0.1204064125175193	0.5536096856708839	0.5357991155066072
ATP5E_-_57607036.23-P1P2_14	GGTGTCCAGGGGCACTGTGT	ATP5E	-0.012329915487769572	-0.03506182764576474	0.06970061473949973	0.15602238990313286
ATP5E_-_57607036.23-P1P2_16	GGTGTCCAGGGGCGCTCTGT	ATP5E	-0.1616070876701526	-0.1655853260727622	0.9135596564342303	0.7368417461798406
BCR_+_23523092.23-P1P2_00	GCGCGCGGGGCCCGTCTCAG	BCR	-0.8425528501003656	-0.5067824631666772	1.0	1.0
BCR_+_23523092.23-P1P2_04	GCGCGCGGAGCCCGTCTCAG	BCR	-0.7400520210766667	-0.41803966862256736	0.8783449263610122	0.8248897683049404
BCR_+_23523092.23-P1P2_05	GCGCGCGGCGCCCGTCTCAG	BCR	-0.3535485553422552	-0.22469152351932034	0.4196158796449863	0.44336878216999565
BCR_+_23523092.23-P1P2_07	GCGCGCGGGGCTCGTCTCAG	BCR	-0.8706596360209884	-0.4868795080852305	1.0333590776142703	0.9607268275285589
BCR_+_23523092.23-P1P2_13	GCGCGCGGGGCCCATCTCAG	BCR	-0.2183357676354853	-0.16152641788846914	0.25913599082772903	0.3187292963516463
BCR_+_23523092.23-P1P2_15	GCGCGCGGGGCCCGTCGCAG	BCR	-0.2314079721520862	-0.17729600745369178	0.274650987323253	0.3498463746078372
CAD_+_27440280.23-P1P2_00	GGCTGGAGAGAAGCCGGGCG	CAD	-0.7714252198835279	-0.6840310234077223	1.0	1.0
CAD_+_27440280.23-P1P2_03	GGCTGGTGAGAAGCCGGGCG	CAD	-0.7687482412394501	-0.6266948400501084	0.9965298274219218	0.9161789723045382
CAD_+_27440280.23-P1P2_06	GGCTGGAGAGTAGCCGGGCG	CAD	-0.3975413770279012	-0.3141085264804744	0.5153336535820325	0.45920216442178446
CAD_+_27440280.23-P1P2_07	GGCTGGAGCGAAGCCGGGCG	CAD	-0.6026400289627765	-0.4658647452647984	0.7812034315571961	0.6810579188995584
CAD_+_27440280.23-P1P2_13	GGCTGGAGAGAAGCCTGGCG	CAD	-0.18614189265231415	-0.16484793828128552	0.2412960943646857	0.24099482719371715
CDC23_-_137548987.23-P1P2_00	GACAGCCACCGGGACCATGG	CDC23	-1.1761482707014126	-0.6583699904978307	1.0	1.0
CDC23_-_137548987.23-P1P2_02	GACAGCTACCGGGACCATGG	CDC23	-1.0865216870037642	-0.5704584445632177	0.9237965263986672	0.8664709096656453
CDC23_-_137548987.23-P1P2_04	GACAGCCAACGGGACCATGG	CDC23	-0.8887406883614861	-0.5364090455322124	0.7556366067957343	0.8147531832770859
CDC23_-_137548987.23-P1P2_08	GACAGCCATCGGGACCATGG	CDC23	-0.9559273824817464	-0.5500621373081586	0.8127609471479864	0.8354909021479329
CDC23_-_137548987.23-P1P2_11	GACAGCCACCGGGACCACGG	CDC23	-0.2745241806190737	-0.2017681953075906	0.23340950070466654	0.3064662700604295
COX11_+_53045977.23-P1P2_00	GGCTCTGGCGTCCTGGATGG	COX11	-0.1816735547863853	-0.2987601160635763	1.0	1.0
COX11_+_53045977.23-P1P2_03	GGCTCTGTCGTCCTGGATGG	COX11	-0.17190954129820873	-0.2874591312363945	0.9462551745648548	0.9621737165720711
COX11_+_53045977.23-P1P2_04	GGCTCTGGCGCCCTGGATGG	COX11	-0.14946310747088182	-0.2574127749330873	0.8227015079141428	0.8616035444246171
COX11_+_53045977.23-P1P2_05	GGCTCTGGCGTCTTGGATGG	COX11	-0.05549812226767109	-0.10795655793056666	0.3054826682558542	0.36134862763138526
COX11_+_53045977.23-P1P2_10	GGCTCTGGCGTCCCGGATGG	COX11	-0.124745893618616	-0.11155575709453444	0.6866486086282301	0.3733957482825295
DBR1_+_137893744.23-P1P2_00	GTTTGCAGGAGTCTACACCC	DBR1	-0.4556327118816898	-0.48934393346698796	1.0	1.0
DBR1_+_137893744.23-P1P2_01	GATTGCAGGAGTCTACACCC	DBR1	-0.5119080995874025	-0.5474265209626142	1.1235104202095243	1.1186948146758717
DBR1_+_137893744.23-P1P2_05	GTTTGCAGGAGTGTACACCC	DBR1	-0.31023529608044337	-0.3093960240354322	0.6808889879728378	0.6322670066498426
DBR1_+_137893744.23-P1P2_07	GTTTGCAGGGGTCTACACCC	DBR1	-0.5167383726840931	-0.4679724944851621	1.1341116632079526	0.9563263432522606
DBR1_+_137893744.23-P1P2_08	GTTTGCAGTAGTCTACACCC	DBR1	-0.03529382462882874	-0.05260737302624899	0.07746112978383603	0.10750592666701156
DUT_+_48624411.23-P1P2_00	GCGAGCGAGGAGACCACCGG	DUT	-0.7929051772213047	-0.6457473335399523	1.0	1.0
DUT_+_48624411.23-P1P2_01	GCCAGCGAGGAGACCACCGG	DUT	-0.7923812092420397	-0.6031705463758223	0.9993391795206821	0.9340658722805307
DUT_+_48624411.23-P1P2_07	GCGAGCGAGGAGCCCACCGG	DUT	-0.7197148503699744	-0.4997966192138557	0.9076934683314567	0.7739817003563877
DUT_+_48624411.23-P1P2_08	GCGAGCGAGGAGGCCACCGG	DUT	-0.7724720735524389	-0.5861659415454918	0.9742300791369876	0.9077326550187386
DUT_+_48624411.23-P1P2_10	GCGAGCGAGGAGACCAACGG	DUT	-0.3863983615107924	-0.3195850609574854	0.48731976106513203	0.49490728704296344
EIF2S1_-_67827080.23-P1P2_00	GAGCGAAGCGCACGCTGAGG	EIF2S1	-0.904664360783458	-0.5154968264172671	1.0	1.0
EIF2S1_-_67827080.23-P1P2_01	GAGCGAAACGCACGCTGAGG	EIF2S1	-0.44665852147740936	-0.30316350705300305	0.4937284376833347	0.588099657489663
EIF2S1_-_67827080.23-P1P2_02	GAGCGCAGCGCACGCTGAGG	EIF2S1	-0.7287586038461379	-0.4555779231212945	0.8055568843399754	0.8837647484419788
EIF2S1_-_67827080.23-P1P2_06	GAGCGAAGCGCGCGCTGAGG	EIF2S1	-0.6688310372641316	-0.3634812078875516	0.7393140110934735	0.705108526882245
EIF2S1_-_67827080.23-P1P2_07	GAGCGAAGCGCTCGCTGAGG	EIF2S1	-0.0830690987981586	-0.04004049237349425	0.09182311407317853	0.07767359626979277
GATA1_-_48645022.23-P1P2_00	GTGAGCTTGCCACATCCCCA	GATA1	-0.9627320230023312	-0.6153056419698073	1.0	1.0
GATA1_-_48645022.23-P1P2_03	GTGCGCTTGCCACATCCCCA	GATA1	-0.9854792062685248	-0.6259105655848303	1.0236277413887775	1.0172352127002653
GATA1_-_48645022.23-P1P2_04	GTGAGCTTACCACATCCCCA	GATA1	-0.9312619861410107	-0.6032307640614007	0.9673117377323968	0.9803758049905886
GATA1_-_48645022.23-P1P2_06	GTGAGCTTGCGACATCCCCA	GATA1	-0.5072566221089974	-0.348632235248717	0.5268928528284439	0.5666000950887172
GATA1_-_48645022.23-P1P2_08	GTGAGCTTTCCACATCCCCA	GATA1	-0.7632324345446211	-0.4893222066850527	0.7927776539149908	0.7952506418087801
GATA1_-_48645022.23-P1P2_12	GTGAGCTTGCCACATCCGCA	GATA1	-0.10842664026902754	-0.06327074559215115	0.11262390538427638	0.10282815770971886
GINS1_-_25388381.23-P1P2_00	GGACTAGAACGAAAGGAGTG	GINS1	-0.9993200473967392	-0.7124629757807877	1.0	1.0
GINS1_-_25388381.23-P1P2_03	GGACTATAACGAAAGGAGTG	GINS1	-0.7467147553046813	-0.4796745713569253	0.7472228314141173	0.6732624538576903
GINS1_-_25388381.23-P1P2_06	GGACTAGAACGGAAGGAGTG	GINS1	-0.9794415877111546	-0.6548304882617789	0.9801080147072316	0.9191080947668202
GINS1_-_25388381.23-P1P2_08	GGACTAGAGCGAAAGGAGTG	GINS1	-1.0387461968540015	-0.6722807763938202	1.0394529756107351	0.9436009999776735
GINS1_-_25388381.23-P1P2_14	GGACTAGAACGAAAGGAGCG	GINS1	-0.3534998178777505	-0.2609242770149016	0.35374034454590286	0.366228542232605
GNB2L1_+_180670873.23-P1P2_00	GTGCAAGGCGGCGGCAGGAG	GNB2L1	-0.2908070036463151	-0.3053874493372467	1.0	1.0
GNB2L1_+_180670873.23-P1P2_02	GTGCAAGACGGCGGCAGGAG	GNB2L1	-0.14381220183564378	-0.12726657924983747	0.49452798602660497	0.4167380798589857
GNB2L1_+_180670873.23-P1P2_07	GTGCAAGGCGGGGGCAGGAG	GNB2L1	-0.3800320905043	-0.2732581444286871	1.3068189064885867	0.8947916655439286
GNB2L1_+_180670873.23-P1P2_08	GTGCAAGGTGGCGGCAGGAG	GNB2L1	-0.3060715631093124	-0.3155183097678701	1.0524903433259891	1.0331737943147612
GNB2L1_+_180670873.23-P1P2_13	GTGCAAGGCGGCGGCGGGAG	GNB2L1	-0.20971561984872236	-0.20739148107355074	0.7211505129490705	0.6791093789991459
HSPA5_+_128003624.23-P1P2_00	GAGCCGAGTAGGCGACGGTG	HSPA5	-0.7476322163407074	-0.4271815955574504	1.0	1.0
HSPA5_+_128003624.23-P1P2_01	GAACCGAGTAGGCGACGGTG	HSPA5	-0.6373270364549526	-0.3748080113579503	0.8524606384330995	0.8773973767967339
HSPA5_+_128003624.23-P1P2_04	GAGCCGAGAAGGCGACGGTG	HSPA5	-0.7544021520980724	-0.4224808887797475	1.0090551685834253	0.9889959988290958
HSPA5_+_128003624.23-P1P2_06	GAGCCGAGTAGACGACGGTG	HSPA5	-0.11916396755798304	-0.09835161133742673	0.1593884866829738	0.23023372813869206
HSPA5_+_128003624.23-P1P2_08	GAGCCGAGTGGGCGACGGTG	HSPA5	-0.7565658198421817	-0.4434939396252906	1.0119491954817035	1.0381859711127148
HSPA9_-_137911079.23-P1P2_00	GGAGCTGCGCGATGCGGTGG	HSPA9	-0.9499755540232864	-0.5891528111131659	1.0	1.0
HSPA9_-_137911079.23-P1P2_02	GGAGTTGCGCGATGCGGTGG	HSPA9	-0.6503982112690434	-0.40269876297918106	0.6846473138329836	0.6835217542598294
HSPA9_-_137911079.23-P1P2_04	GGAGCTGCGCAATGCGGTGG	HSPA9	-0.2004744732615032	-0.1657160527769909	0.21103119171063325	0.28127855736422813
HSPA9_-_137911079.23-P1P2_07	GGAGCTGCGGGATGCGGTGG	HSPA9	-0.8109496379714399	-0.5035737975969707	0.8536531645861294	0.8547422469995533
HSPA9_-_137911079.23-P1P2_08	GGAGCTGCTCGATGCGGTGG	HSPA9	-0.3582296339286112	-0.2761767910941855	0.37709352878761554	0.4687693682940551
HSPE1_+_198365089.23-P1P2_00	GGAGACTCGCAGTCCGGCCC	HSPE1	-0.7018406373053319	-0.5671926062704215	1.0	1.0
HSPE1_+_198365089.23-P1P2_01	GGAGACACGCAGTCCGGCCC	HSPE1	-0.6159740158253385	-0.4833910777856472	0.8776551015773719	0.8522520788206114
HSPE1_+_198365089.23-P1P2_02	GGAGACTGGCAGTCCGGCCC	HSPE1	-0.43652913795485104	-0.3564535632158425	0.62197757546624	0.628452415061799
HSPE1_+_198365089.23-P1P2_03	GGTGACTCGCAGTCCGGCCC	HSPE1	-0.6427427969045738	-0.4650126199264733	0.9157959267966299	0.8198495798176332
HSPE1_+_198365089.23-P1P2_14	GGAGACTCGCAGTCCTGCCC	HSPE1	-0.2088199981999228	-0.19653193926209905	0.29753192833300823	0.34649947317613333
MTOR_+_11322547.23-P1P2_00	GGGCAGGGGGCCTGAAGCGG	MTOR	-0.6872198437504253	-0.5617921710034551	1.0	1.0
MTOR_+_11322547.23-P1P2_05	GGGCAGGGGGCTTGAAGCGG	MTOR	-0.4312533286354853	-0.3447540138510628	0.6275332887391153	0.6136682418255744
MTOR_+_11322547.23-P1P2_06	GGGCAGGGGGGCTGAAGCGG	MTOR	-0.3933075185467043	-0.29885497338755257	0.5723168824699132	0.531967138049908
MTOR_+_11322547.23-P1P2_07	GGGCAGGGGGTCTGAAGCGG	MTOR	-0.5893385602698615	-0.4798513879222031	0.8575691834706233	0.8541439569460499
MTOR_+_11322547.23-P1P2_10	GGGCAGGGGGCCTGAAGCAG	MTOR	-0.3048080032634771	-0.23266112060836755	0.443537837324402	0.41414090942704973
POLR1D_+_28196016.23-P1_00	GGGAAGCAAGGACCGACCGA	POLR1D	-0.7593932803799408	-0.6213200576724395	1.0	1.0
POLR1D_+_28196016.23-P1_01	GGGAAGCCAGGACCGACCGA	POLR1D	-0.6944575248560731	-0.5416483696083264	0.9144899524375842	0.8717702944234965
POLR1D_+_28196016.23-P1_03	GGTAAGCAAGGACCGACCGA	POLR1D	-0.8471167069717869	-0.6833334545092377	1.1155177809157808	1.0998091017198284
POLR1D_+_28196016.23-P1_07	GGGAAGCAAGGAGCGACCGA	POLR1D	-0.3019166520481611	-0.24297487840965235	0.3975761438093127	0.39106234445395766
POLR1D_+_28196016.23-P1_08	GGGAAGCAGGGACCGACCGA	POLR1D	-0.8088134759300709	-0.6317254615182714	1.065078526274823	1.0167472524302725
POLR2H_+_184081251.23-P1P2_00	GGGGCCACGAGAGCAGCAGA	POLR2H	-1.149173044073322	-0.6391256658727557	1.0	1.0
POLR2H_+_184081251.23-P1P2_07	GGGGCCACGAGTGCAGCAGA	POLR2H	-0.18941060126617432	-0.14255044185988786	0.16482339386833816	0.22303977053593776
POLR2H_+_184081251.23-P1P2_08	GGGGCCACGCGAGCAGCAGA	POLR2H	-0.5208198396352288	-0.3339602249423617	0.4532127187643972	0.5225266997943567
POLR2H_+_184081251.23-P1P2_11	GGGGCCACGAGAGCAGCGGA	POLR2H	-0.9966080888246888	-0.5466802830091584	0.8672393543901304	0.8553564849608115
POLR2H_+_184081251.23-P1P2_12	GGGGCCACGAGAGCAGGAGA	POLR2H	-0.351637116825782	-0.22975397541476966	0.30599144196715605	0.35948169144643877
RAN_+_131356438.23-P1P2_00	GGCGGTCGCTGCGCTTAGGG	RAN	-0.197388026435577	-0.1614815303419713	1.0	1.0
RAN_+_131356438.23-P1P2_02	GGCGGCCGCTGCGCTTAGGG	RAN	-0.23159425189368724	-0.20413453261914	1.1732943283126362	1.264135484639277
RAN_+_131356438.23-P1P2_03	GGGGGTCGCTGCGCTTAGGG	RAN	-0.21619270959343076	-0.1969856862082944	1.0952675980272348	1.2198651188847143
RAN_+_131356438.23-P1P2_04	GGCGGTCGCGGCGCTTAGGG	RAN	-0.08590181026827698	-0.08721056866210364	0.4351926092959513	0.5400652847258557
RAN_+_131356438.23-P1P2_12	GGCGGTCGCTGCGCTTAGGT	RAN	-0.04654856176287886	-0.03425914144080164	0.2358226210750998	0.21215516949988436
RPL9_+_39460483.23-P1P2_00	GGATGTTTCTGTGCTCGTGG	RPL9	-1.1131154019306322	-0.6698765447274531	1.0	1.0
RPL9_+_39460483.23-P1P2_01	GGATGATTCTGTGCTCGTGG	RPL9	-0.8528001832803509	-0.4984321138460103	0.7661381576440501	0.7440656308526269
RPL9_+_39460483.23-P1P2_04	GGATGTTTCAGTGCTCGTGG	RPL9	-0.4170726238234017	-0.2942013920665234	0.37468947343645964	0.43918748071142366
RPL9_+_39460483.23-P1P2_05	GGATGTTTCGGTGCTCGTGG	RPL9	-0.6073311264725908	-0.3848144783836599	0.5456138019644785	0.5744558178854077
RPL9_+_39460483.23-P1P2_07	GGATGTTTCTGCGCTCGTGG	RPL9	-0.2924212015580737	-0.20731749038997613	0.26270519754814875	0.3094861165415571
RPS14_+_149829238.23-P1P2_00	GAGGCCCGGGCGCGACAATC	RPS14	-0.7908191032615257	-0.4994868640318564	1.0	1.0
RPS14_+_149829238.23-P1P2_01	GAGACCCGGGCGCGACAATC	RPS14	-0.7548405237636573	-0.4806902817531128	0.9545046656694506	0.9623682149976526
RPS14_+_149829238.23-P1P2_02	GAGGCCCTGGCGCGACAATC	RPS14	-0.5844509609537281	-0.3829241100371872	0.7390450718037963	0.7666349960562026
RPS14_+_149829238.23-P1P2_04	GAGGCCCGCGCGCGACAATC	RPS14	-0.3024598037133722	-0.19575763387793127	0.38246395726400156	0.39191748166863943
RPS14_+_149829238.23-P1P2_08	GAGGCCCGGGCTCGACAATC	RPS14	0.027378613844746158	-0.0006108641429970196	-0.03462057723672867	0.0012229833995355277
RPS14_+_149829238.23-P1P2_13	GAGGCCCGGGCGCGACAGTC	RPS14	-0.21193898126905236	-0.1559180934531028	0.2679993191805379	0.3121565444074594
RPS15_-_1438413.23-P1P2_00	GACCAAAGCGATCTCTTCTG	RPS15	-0.6212193126216229	-0.3759852890987197	1.0	1.0
RPS15_-_1438413.23-P1P2_01	GACCAAACCGATCTCTTCTG	RPS15	0.0066157924554312575	0.0014221349840811135	-0.010649688960106197	-0.0037824218800957235
RPS15_-_1438413.23-P1P2_02	GACCAAGGCGATCTCTTCTG	RPS15	-0.4921920539663397	-0.31454717423065365	0.7922999880496759	0.8365943651270497
RPS15_-_1438413.23-P1P2_07	GACCAAAGCGGTCTCTTCTG	RPS15	-0.5220782489426314	-0.3074113275256559	0.8404089157167316	0.8176153068715972
RPS15_-_1438413.23-P1P2_12	GACCAAAGCGATCTCTTGTG	RPS15	0.031097435512220495	0.011728107676288152	-0.05005870693392554	-0.031192996152593588
RPS18_+_33239917.23-P1P2_00	GCTGCGATGCCGCTGGATCA	RPS18	-0.8169301300761113	-0.5029541919806062	1.0	1.0
RPS18_+_33239917.23-P1P2_01	GCTGCAATGCCGCTGGATCA	RPS18	-0.5598075113925379	-0.3779438938530532	0.6852575156462672	0.751447944721826
RPS18_+_33239917.23-P1P2_02	GCTGGGATGCCGCTGGATCA	RPS18	-0.4897570840164126	-0.3191234834901996	0.599509145256747	0.634498108532526
RPS18_+_33239917.23-P1P2_04	GCTGCGATCCCGCTGGATCA	RPS18	-0.08697067313735822	-0.08067505634786581	0.10646035681075368	0.16040239376507
RPS18_+_33239917.23-P1P2_08	GCTGCGATTCCGCTGGATCA	RPS18	-0.22281954150541647	-0.16369221523042238	0.27275226277265224	0.3254614790778686
SEC61A1_-_127771295.23-P1_00	GGCACTGACGTGTCTCTCGG	SEC61A1	-0.9200311247554459	-0.5629399658246562	1.0	1.0
SEC61A1_-_127771295.23-P1_01	GGCACTGTCGTGTCTCTCGG	SEC61A1	-0.4191276751152053	-0.2918332715070603	0.4555581478035473	0.5184092251818556
SEC61A1_-_127771295.23-P1_02	GGCGCTGACGTGTCTCTCGG	SEC61A1	-0.645088499214588	-0.4055074823391584	0.7011594302160804	0.7203387695970858
SEC61A1_-_127771295.23-P1_03	GGTACTGACGTGTCTCTCGG	SEC61A1	-0.5031323222012973	-0.3419268249552734	0.5468644578030284	0.6073948302007328
SEC61A1_-_127771295.23-P1_04	GGCACTGAAGTGTCTCTCGG	SEC61A1	-0.1539493907977667	-0.11533907450139146	0.1673306333399189	0.20488698885045428
TUBB_+_30688126.23-P1_00	GCGGCAGGAAGGTTCTGAGA	TUBB	-0.8970466249263893	-0.6999047719896134	1.0	1.0
TUBB_+_30688126.23-P1_01	GCAGCAGGAAGGTTCTGAGA	TUBB	-0.9259875501196552	-0.6119494470964847	1.0322624536886706	0.8743324400502387
TUBB_+_30688126.23-P1_03	GCGGCAGCAAGGTTCTGAGA	TUBB	-0.6925686811620142	-0.4958727960173164	0.7720542744574126	0.7084860910545058
TUBB_+_30688126.23-P1_06	GCGGCAGGACGGTTCTGAGA	TUBB	-0.7308024083478801	-0.5544460835553608	0.8146760581233433	0.7921736009589442
TUBB_+_30688126.23-P1_10	GCGGCAGGAAGGTTCAGAGA	TUBB	-0.19779992351346207	-0.1450785758111203	0.220501273865997	0.20728330712577747
