## Supplemental Tables for "Titrating gene expression with series of systematically compromised CRISPR guide RNAs": Table_S15_oligonucleotide_sequences.xlsx

### Sheet: Sheet1
Experiment	Oligo ID	Sequence	Notes
Constant region variants	constant_region_1_fw	TAAGCTGGAAACAGCATAGCAAGCTCAAATAAGACTAGTTCGTTATCAACTTGAAAAAGTGGCACCGAGTCGGTGCTTTTTTTC
Constant region variants	constant_region_1_rv	TCGAGAAAAAAAGCACCGACTCGGTGCCACTTTTTCAAGTTGATAACGAACTAGTCTTATTTGAGCTTGCTATGCTGTTTCCAGC
Constant region variants	constant_region_2_fw	TAAGCTGGAAACAGCATAGCAAGTTCAAATAAGGCTAGTCCGTTATGTACTTCAAAAAGTGGCACCGAGTCGGTGCTTTTTTTC
Constant region variants	constant_region_2_rv	TCGAGAAAAAAAGCACCGACTCGGTGCCACTTTTTGAAGTACATAACGGACTAGCCTTATTTGAACTTGCTATGCTGTTTCCAGC
Constant region variants	constant_region_3_fw	TAAGCTGGAAACAGCATAGCGAGTTCAAATAAGGCTCGTCCGTTATCCACTTGAAAAAGTGGCACCGAGTCGGTGCTTTTTTTC
Constant region variants	constant_region_3_rv	TCGAGAAAAAAAGCACCGACTCGGTGCCACTTTTTCAAGTGGATAACGGACGAGCCTTATTTGAACTCGCTATGCTGTTTCCAGC
Constant region variants	constant_region_4_fw	TAAGCTGGAAACAGCATAGCAAGTTCAAATAAAGTTAATCTGTTATCAACTCGAAAGAGTGGCACCGAGTCGGTGCTTTTTTTC
Constant region variants	constant_region_4_rv	TCGAGAAAAAAAGCACCGACTCGGTGCCACTCTTTCGAGTTGATAACAGATTAACTTTATTTGAACTTGCTATGCTGTTTCCAGC
Constant region variants	constant_region_5_fw	TAAGCTGGAAACAGCATAGCAAGTTCAAATAAGGCTAGCCCGTTATGAACTTGAAAAAGTGGCACCGAGTCGGTGCTTTTTTTC
Constant region variants	constant_region_5_rv	TCGAGAAAAAAAGCACCGACTCGGTGCCACTTTTTCAAGTTCATAACGGGCTAGCCTTATTTGAACTTGCTATGCTGTTTCCAGC
Constant region variants	constant_region_6_fw	TAAGCTGGAAACAGCATAGCAAGTTCAAATAAGGCTAGTCCGTTATCAACTTGAAAAAGTGGCACCGGGGCGGTGCTTTTTTTC
Constant region variants	constant_region_6_rv	TCGAGAAAAAAAGCACCGCCCCGGTGCCACTTTTTCAAGTTGATAACGGACTAGCCTTATTTGAACTTGCTATGCTGTTTCCAGC
Constant region variants	constant_region_7_fw	TAAGCTGGAAACAGCATAGCAAGTTCAAATATGGCTAGTCCGTTATCAACTTGAAAAAGTGGCACCGAGTCGGTGCTTTTTTTC
Constant region variants	constant_region_7_rv	TCGAGAAAAAAAGCACCGACTCGGTGCCACTTTTTCAAGTTGATAACGGACTAGCCATATTTGAACTTGCTATGCTGTTTCCAGC
Constant region variants	constant_region_8_fw	TAAGCTGGAAACAGCATAGCAAGTTCAAATAAGGATATTCCGTTATCAAGTTGAAAAACTGGCACCGAGTCGGTGCTTTTTTTC
Constant region variants	constant_region_8_rv	TCGAGAAAAAAAGCACCGACTCGGTGCCAGTTTTTCAACTTGATAACGGAATATCCTTATTTGAACTTGCTATGCTGTTTCCAGC
Constant region variants	constant_region_9_fw	TAAGCTGGAAACAGCATAGCAAGTTCAAATAAGGCTAGTCCGTTATCAACTTGAGAAAGTGGCACCGGGTCGGTGCTTTTTTTC
Constant region variants	constant_region_9_rv	TCGAGAAAAAAAGCACCGACCCGGTGCCACTTTCTCAAGTTGATAACGGACTAGCCTTATTTGAACTTGCTATGCTGTTTCCAGC
Constant region variants	constant_region_10_fw	TAAGCTGGAAACAGCATAGCAAGTTCAAATAAGGCTAGTCCGTTATCAACTTGAAAAAGTGGCACCGCGTCGGTGCTTTTTTTC
Constant region variants	constant_region_10_rv	TCGAGAAAAAAAGCACCGACGCGGTGCCACTTTTTCAAGTTGATAACGGACTAGCCTTATTTGAACTTGCTATGCTGTTTCCAGC
DPH2 knockdown (CR variants)	DPH2_qPCR_fw	ACCTGGACGGAGTGTACGAG
DPH2 knockdown (CR variants)	DPH2_qPCR_rv	TCTCCCAATAGCTGGTCAGG
DPH2 knockdown (CR variants)	ACTB_qPCR_fw	GCTACGAGCTGCCTGACG
DPH2 knockdown (CR variants)	ACTB_qPCR_rv	GGCTGGAAGAGTGCCTCA
Illumina sequencing primer	oCRISPRi_seq_V5	GTGTGTTTTGAGACTATAAGTATCCCTTGGAGAACCACCTTGTTG
Illumina sequencing primer	oCRISPRi_seq_V4_3'	CCACTTTTTCAAGTTGATAACGGACTAGCCTTATTTAAACTTGCTATGCTGT
Constant region sequencing library preparation	oCRISPRi_PE_constant_region_common_primer	AATGATACGGCGACCACCGAGATCTACACGCACAAAAGGAAACTCACCCT
Constant region sequencing library preparation	oCRISPRi_PE_constant_region_indexing_primer	CAAGCAGAAGACGGCATACGAGATNNNNNNGTCTCGTGGGCTCGGAGATGTGTATAAGAGACAGGCCGCCTAATGGATCCTAG	NNNNNN denotes 6-base pair TruSeq index
Perturb-seq sequencing library preparation	oBA503	CAAGCAGAAGACGGCATACGAGATCAGCCTCGGTCTCGTGGGCTCGGAGATGTGTATAAGAGACAGGTGTTTTGAGACTATAAGTATCCCTTGGAGAACCACCTTGTTG
Perturb-seq sequencing library preparation	PCR_perturb-seq_P5	AATGATACGGCGACCACCGAGATCTACAC
